# Stromal SRD5A2 promotes prostate growth through WNT5A-LEF1-IGF1 signaling in benign prostatic hyperplasia

**DOI:** 10.1101/2025.05.22.655540

**Authors:** Christina Sharkey, Boqing Gu, Xingbo Long, Yao Tang, Nicolas Patsatzis, Steven Li, Aria F. Olumi, Zongwei Wang

## Abstract

Steroid 5α-reductase type 2 (SRD5A2) is a key enzyme in androgen metabolism and a pharmacologic target in benign prostatic hyperplasia (BPH). While SRD5A2 is known to mediate stromal-epithelial interactions that influence prostate growth, the relationship between baseline SRD5A2 expression and prostate volume remains unclear. In this study, we analyzed SRD5A2 expression in human prostate tissues from the Medical Therapy of Prostatic Symptoms (MTOPS) trial and institutional biorepository cohorts. Quantitative assessments were performed and correlations were evaluated between expression level of SRD5A2, WNT5A, prostate volume, and tissue signaling profiles. SRD5A2 expression was significantly associated with total prostate and transition zone volume in both human cohorts. Stromal-specific WNT5A expression showed a strong positive correlation with SRD5A2, while neither serum nor tissue dihydrotestosterone levels correlated with SRD5A2 expression. In *Srd5a2-*null mice, *Wnt5a* expression in the prostate stroma was dependent on *Srd5a2* and showed region-specific regulation. Mechanistically, SRD5A2 overexpression in human prostate stromal cells upregulated WNT5A and Lymphoid Enhancer-Binding Factor 1 (LEF1), activated insulin-like growth factor 1 (IGF1) signaling, increased proliferation, and reduced apoptosis. Conditioned media from these cells enhanced epithelial proliferation through paracrine IGF1 activity, independent of epithelial WNT signaling. This study provides the first evidence that SRD5A2 promotes prostate growth through a stromal WNT5A-LEF1-IGF1 paracrine signaling axis, functioning independently of androgen levels. These findings suggest a novel therapeutic mechanism relevant for BPH patients with resistance to conventional 5α-reductase inhibitor therapy.
