## Supplemental Table 1 for "Stromal SRD5A2 promotes prostate growth through WNT5A-LEF1-IGF1 signaling in benign prostatic hyperplasia"

### Sheet: Western Blot
Target	Company	Catalog Number	Dilution
SRD5A2	Abcam	124877	1: 1000
WNT5A	Abcam	235966	1: 1000
β-catenin	Cell Signaling	8480	1: 1000
PARP1	Cell Signaling	9542	1: 1000
AR	Abcam	133273	1: 1000
PKCα	Cell Signaling	5975	1: 1000
phos-PKC	Cell Signaling	9371	1: 1000
GAPDH	Cell Signaling	2118	1: 5000
β-actin	Cell Signaling	4967	1: 5000
anti-rabbit HRP	Cell Signaling	7074	1: 2500 - 1: 5000

### Sheet: ICC and IF
Target	Company	Catalog Number	Dilution
Ki-67	Abcam	Ab16667	1: 1000
Cleaved caspase-3	Cell Signaling	9664	1: 400
LEF1	Cell Signaling	2230	1: 400
Rhodamine Phalloidin (actin-stain 535)	Cytoskeleton	PHDR1	1: 500
Donkey anti-rabbit Alexa Fluor 488	Invitrogen	A21206	1: 800

### Sheet: IHC
Target	Company	Catalog Number	Dilution
SRD5A2	Invitrogen	PA5-42550	1:200
WNT5A	NovusBio	NBP3-24567	1: 500
