## Supplemental Table 2 for "Stromal SRD5A2 promotes prostate growth through WNT5A-LEF1-IGF1 signaling in benign prostatic hyperplasia"

### Sheet: Human
Gene symbols (full name)	Forward	Reverse
SRD5A2	GCAGTGTCTTAGTTGATGAG	TGTGGTTATTAAAACCTGGC
WNT5A	GGCAAGTTGGTACAGGTCAA	ATTGCGCACGCAGTAGT
CTNNB1 (β-catenin)	CACAAGCAGAGTGCTGAAGGTG	GATTCCTGAGAGTCCAAAGACAG
LEF1	CTACCCATCCTCACTGTCAGTC	GGATGTTCCTGTTTGACCTGAGG
TCF7L1	TCAAGGACACGAGGTCACCATC	GGAGAAGTGGTCATTGCTGTAGG
TCF7L2	CCCTTTGCTCTTATATCTGACTTCT	TTCTGCACGCGTGAGTTT
CCND1 (cyclin D1)	TCTACACCGACAACTCCATCCG	TCTGGCATTTTGGAGAGGAAGTG
MYC	CCTGGTGCTCCATGAGGAGAC	CAGACTCTGACCTTTTGCCAGG
CYCS (cytochrome C)	AAGGGAGGCAAGCACAAGACTG	CTCCATCAGTGTATCCTCTCCC
CASP3 (caspase3)	GGAAGCGAATCAATGGACTCTGG	GCATCGACATCTGTACCAGACC
CASP9 (caspase9)	GTTTGAGGACCTTCGACCAGCT	CAACGTACCAGGAGCCACTCTT
PARP1	TGATAGCAGCAAGGATCCCAT	CCGTGCCACAGCAATCTTCG
CACNA2D3	GAACATCCCGATGTGTCCTTGG	ACTGGAGCAGAGGTTCTTTGCC
CAMKIIA	GAGCCATTCTCACCACGATGCT	TGGTGTTGGTGCTCTCTGAGGA
PTPRK	GGACTGAATCCTGGCACTTT	GCCAATCTCTACCCGTGAATC
RYK	CAGCAAGACCTGGTACACATGG	CAAGTCTCTGGAGAGGGCATTG
ROR1	GAGGCAACCAAAACACGTCAGAG	GGCACACTCACCCAATTCTTCC
ROR2	GTACGCATGGAACTGTGTGACG	AAAGGCAAGCGATGACCAGTGG
LRP6	CAGTTGGAGTGGTGCTGAAAGG	CCATCCAAAGCAGCCCGTTCAA
TGFBR1	TCGAGATAGGCCGTTTGTATG	GCAATGGTCCTGATTGCAG
IGF1	CTCTTCAGTTCGTGTGTGGAGAC	CAGCCTCCTTAGATCACAGCTC
IGF2	TGGCATCGTTGAGGAGTGCTGT	ACGGGGTATCTGGGGAAGTTGT
VEGFA	CGAGGTTCACCCTCAGTTTC	GCACGACTCCTTCTCCAAATA
VEGFB	AAGGACAGTGCTGTGAAGCCAG	TGGAGTGGGATGGGTGATGTCA
TGFB1	TACCTGAACCCGTGTTGCTCTC	GTTGCTGAGGTATCGCCAGGAA
TGFB2	GATGACGACGACAACGATGA	GTCTGAACTAGTACCGCCTTT
TGFB3	CTAAGCGGAATGAGCAGAGGATC	TCTCAACAGCCACTCACGCACA
GAPDH	ACAGTTGCCATGTAGACC	TTGAGCACAGGGTACTTTA

### Sheet: Mouse
Genename	Forward	Reverse
Srd5a2	CGGTGTCTTCTTCTTTATTCTG	ATCCATTCAATAATCTCGCC
Wnt5a	ATCTTGGGCACAGGGATTG	CAAATGTGGGCGTGATTGTG
Lef1	ACTGTCAGGCGACACTTCCATG	GTGCTCCTGTTTGACCTGAGGT
Tcf7l1	GACCTCGGAGCGAACGA	TTGACCAGGGACGACTTGA
Xrcc4	GACATGGCTATGGAGAAAGGAA	GAGAAATGCCGAGACTCCTTAG
Zfp143	GCGCCCATCACCCTATTT	ACGAGTGAATTATGCCGATTCT
Zmiz1	GCAGAGCAAGCGAGCAG	GCGAGAGCGCGGAAATC
Ptprk	CTGCCTACCATGAAGGAGAATG	GGATATTCAAAGTGCCAGGGT
Ryk	ACGACCCAGTATCTGAGAGCTG	GGCTTTGGCTTCCAGAAGAGTG
Ror2	AACGTACGCGTGGAACTGTGTG	CAGACGAGGAAGAACAGGCAAG
Lrp6	CTGAATGCTGACAACAGGACCTG	GACGTTCCGAAGGCTGTGGATA
Tgfb1	CCTGTGAGACAGATGGTCTTTG	TGGCCTGTCTCGAGGAATTA
Tgfb2	CAGATCCTGAGCAAGCTGAA	GTCCCTGGTACTGTTGTAGATG
Vegfa	CGGGATTGCACGGAAACT	CAGCTCCGATCGGTTTGTC
Gapdh	GACAACTTTGGCATTGTGGAAG	TGCTTCACCACCTTCTTGATGT

### Sheet: Merge
Species	Gene symbols (full name)	Forward	Reverse
Human	SRD5A2	GCAGTGTCTTAGTTGATGAG	TGTGGTTATTAAAACCTGGC
Human	WNT5A	GGCAAGTTGGTACAGGTCAA	ATTGCGCACGCAGTAGT
Human	CTNNB1 (β-catenin)	CACAAGCAGAGTGCTGAAGGTG	GATTCCTGAGAGTCCAAAGACAG
Human	LEF1	CTACCCATCCTCACTGTCAGTC	GGATGTTCCTGTTTGACCTGAGG
Human	TCF7L1	TCAAGGACACGAGGTCACCATC	GGAGAAGTGGTCATTGCTGTAGG
Human	TCF7L2	CCCTTTGCTCTTATATCTGACTTCT	TTCTGCACGCGTGAGTTT
Human	CCND1 (cyclin D1)	TCTACACCGACAACTCCATCCG	TCTGGCATTTTGGAGAGGAAGTG
Human	MYC	CCTGGTGCTCCATGAGGAGAC	CAGACTCTGACCTTTTGCCAGG
Human	CYCS (cytochrome C)	AAGGGAGGCAAGCACAAGACTG	CTCCATCAGTGTATCCTCTCCC
Human	CASP3 (caspase3)	GGAAGCGAATCAATGGACTCTGG	GCATCGACATCTGTACCAGACC
Human	CASP9 (caspase9)	GTTTGAGGACCTTCGACCAGCT	CAACGTACCAGGAGCCACTCTT
Human	PARP1	TGATAGCAGCAAGGATCCCAT	CCGTGCCACAGCAATCTTCG
Human	CACNA2D3	GAACATCCCGATGTGTCCTTGG	ACTGGAGCAGAGGTTCTTTGCC
Human	CAMKIIA	GAGCCATTCTCACCACGATGCT	TGGTGTTGGTGCTCTCTGAGGA
Human	PTPRK	GGACTGAATCCTGGCACTTT	GCCAATCTCTACCCGTGAATC
Human	RYK	CAGCAAGACCTGGTACACATGG	CAAGTCTCTGGAGAGGGCATTG
Human	ROR1	GAGGCAACCAAAACACGTCAGAG	GGCACACTCACCCAATTCTTCC
Human	ROR2	GTACGCATGGAACTGTGTGACG	AAAGGCAAGCGATGACCAGTGG
Human	LRP6	CAGTTGGAGTGGTGCTGAAAGG	CCATCCAAAGCAGCCCGTTCAA
Human	TGFBR1	TCGAGATAGGCCGTTTGTATG	GCAATGGTCCTGATTGCAG
Human	IGF1	CTCTTCAGTTCGTGTGTGGAGAC	CAGCCTCCTTAGATCACAGCTC
Human	IGF2	TGGCATCGTTGAGGAGTGCTGT	ACGGGGTATCTGGGGAAGTTGT
Human	VEGFA	CGAGGTTCACCCTCAGTTTC	GCACGACTCCTTCTCCAAATA
Human	VEGFB	AAGGACAGTGCTGTGAAGCCAG	TGGAGTGGGATGGGTGATGTCA
Human	TGFB1	TACCTGAACCCGTGTTGCTCTC	GTTGCTGAGGTATCGCCAGGAA
Human	TGFB2	GATGACGACGACAACGATGA	GTCTGAACTAGTACCGCCTTT
Human	TGFB3	CTAAGCGGAATGAGCAGAGGATC	TCTCAACAGCCACTCACGCACA
Human	GAPDH	ACAGTTGCCATGTAGACC	TTGAGCACAGGGTACTTTA
Mouse	Srd5a2	CGGTGTCTTCTTCTTTATTCTG	ATCCATTCAATAATCTCGCC
Mouse	Wnt5a	ATCTTGGGCACAGGGATTG	CAAATGTGGGCGTGATTGTG
Mouse	Lef1	ACTGTCAGGCGACACTTCCATG	GTGCTCCTGTTTGACCTGAGGT
Mouse	Tcf7l1	GACCTCGGAGCGAACGA	TTGACCAGGGACGACTTGA
Mouse	Xrcc4	GACATGGCTATGGAGAAAGGAA	GAGAAATGCCGAGACTCCTTAG
Mouse	Zfp143	GCGCCCATCACCCTATTT	ACGAGTGAATTATGCCGATTCT
Mouse	Zmiz1	GCAGAGCAAGCGAGCAG	GCGAGAGCGCGGAAATC
Mouse	Ptprk	CTGCCTACCATGAAGGAGAATG	GGATATTCAAAGTGCCAGGGT
Mouse	Ryk	ACGACCCAGTATCTGAGAGCTG	GGCTTTGGCTTCCAGAAGAGTG
Mouse	Ror2	AACGTACGCGTGGAACTGTGTG	CAGACGAGGAAGAACAGGCAAG
Mouse	Lrp6	CTGAATGCTGACAACAGGACCTG	GACGTTCCGAAGGCTGTGGATA
Mouse	Tgfb1	CCTGTGAGACAGATGGTCTTTG	TGGCCTGTCTCGAGGAATTA
Mouse	Tgfb2	CAGATCCTGAGCAAGCTGAA	GTCCCTGGTACTGTTGTAGATG
Mouse	Vegfa	CGGGATTGCACGGAAACT	CAGCTCCGATCGGTTTGTC
Mouse	Gapdh	GACAACTTTGGCATTGTGGAAG	TGCTTCACCACCTTCTTGATGT
